# Human DICER helicase domain recruits PKR and modulates its antiviral activity

**DOI:** 10.1101/2020.05.14.095356

**Authors:** Thomas C. Montavon, Morgane Baldaccini, Mathieu Lefèvre, Erika Girardi, Béatrice Chane-Woon-Ming, Mélanie Messmer, Philippe Hammann, Johana Chicher, Sébastien Pfeffer

## Abstract

The antiviral innate immune response mainly involves type I interferon (IFN) in mammalian cells. The contribution of the RNA silencing machinery remains to be established, but several recent studies indicate that the ribonuclease DICER can generate viral siRNAs in specific conditions. It has also been proposed that type I IFN and RNA silencing could be mutually exclusive antiviral responses. In order to decipher the implication of DICER during infection of human cells with alphaviruses such as the Sindbis virus and Semliki forest virus, we determined its interactome by proteomics analysis. We show that DICER specifically interacts with several double-stranded RNA binding proteins and RNA helicases during viral infection. In particular, proteins such as DHX9, ADAR-1 and the protein kinase RNA-activated (PKR) are enriched with DICER in virus-infected cells. We demonstrate that the helicase domain of DICER is essential for this interaction and that its deletion confers antiviral properties to DICER in an RNAi-independent, PKR-dependent, manner.

**Author summary:** While RNAi has been recognized as an efficient antiviral defense system in organisms such as plants and insects, its physiological importance in mammals remains to be determined. DICER is an enzyme involved in cleaving long double-stranded RNAs and is essential for RNAi induction. Using mass spectrometry analysis, we determined its interactome in human cells and showed that RNA binding proteins such as PKR are specifically enriched upon infection with the Sindbis virus or the Semliki forest virus. We determined that the N terminal helicase domain of the DICER protein acts as a platform to recruit these factors during infection and that its deletion confers an antiviral activity to DICER.
