## Supplementary material for "Human DICER helicase domain recruits PKR and modulates its antiviral activity": Table S1

### Sheet: Sup table 1
Gene name	HA IP	CTL IP	deltaSC	lFC.Av	LogFC	LR	p.value	adjp	negLog.adjp	DEP
DICER	1051	1.7	1049.3	9.379	9.263	4456	0	0	Inf	TRUE
TRBP2	96	0.3	95.7	8.222	7.773	401.4	2.783e-89	1.834e-86	85.7366	TRUE
PRKRA	13.7	0	13.7	Inf	6.821	58.85	1.706e-14	2.958e-13	12.529	TRUE
RL38	10.7	0	10.7	Inf	6.467	45.93	1.227e-11	1.702e-10	9.76904	TRUE
BTF3	8	0	8	Inf	6.057	34.45	4.382e-09	4.734e-08	7.32477	TRUE
KV201	6.7	0	6.7	Inf	5.798	28.71	8.428e-08	7.878e-07	6.10358	TRUE
KV203	6.7	0	6.7	Inf	5.798	28.71	8.428e-08	7.878e-07	6.10358	TRUE
EDRF1	6	0	6	Inf	5.649	25.83	3.72e-07	3.225e-06	5.49147	TRUE
CNOT1	6	0	6	Inf	5.649	25.83	3.72e-07	3.225e-06	5.49147	TRUE
EDF1	5.7	0	5.7	Inf	5.569	24.4	7.83e-07	6.37e-06	5.19586	TRUE
RL36	5	0	5	Inf	5.392	21.53	3.486e-06	2.595e-05	4.58586	TRUE
AGO1	5	0	5	Inf	5.392	21.53	3.486e-06	2.595e-05	4.58586	TRUE
UBP10	14.7	0.7	14	4.51	4.288	49.37	2.115e-12	3.168e-11	10.49921	TRUE
RL32	13.3	0.7	12.6	4.347	4.151	44.01	3.274e-11	4.359e-10	9.36061	TRUE
RL9	63.3	3.7	59.6	4.161	4.133	202.1	7.213e-46	1.901e-43	42.72102	TRUE
RL27A	12.3	0.7	11.6	4.301	4.04	40	2.534e-10	3.02e-09	8.51999	TRUE
RL24	16	1	15	4.143	3.907	50.09	1.47e-12	2.252e-11	10.64743	TRUE
SND1	6.3	0.3	6	4.295	3.876	20.67	5.463e-06	3.935e-05	4.40506	TRUE
RS24	6	0.3	5.7	4.186	3.8	19.34	1.095e-05	7.327e-05	4.13507	TRUE
RL17	14	1	13	3.849	3.716	42.25	8.022e-11	9.881e-10	9.0052	TRUE
ATX2L	9.7	0.7	9	3.999	3.692	29.47	5.685e-08	5.528e-07	6.25743	TRUE
AGO2	5.3	0.3	5	4.018	3.633	16.7	4.387e-05	0.0002503	3.60154	TRUE
UBP2L	25	2	23	3.692	3.631	72.9	1.365e-17	2.998e-16	15.52317	TRUE
RS8	32.7	2.7	30	3.693	3.622	94.64	2.285e-22	7.347e-21	20.13389	TRUE
RFC1	8	0.7	7.3	3.624	3.423	23.02	1.602e-06	1.242e-05	4.90588	TRUE
TRM6	7.3	0.7	6.6	3.515	3.3	20.48	6.012e-06	4.237e-05	4.37294	TRUE
RS15	9.7	1	8.7	3.411	3.187	25.73	3.936e-07	3.39e-06	5.4698	TRUE
STAU2	15.3	1.7	13.6	3.307	3.176	40	2.543e-10	3.02e-09	8.51999	TRUE
CPSF5	6	0.7	5.3	3.224	3.015	15.51	8.215e-05	0.0004549	3.34208	TRUE
RLA2	36.7	4.7	32	3.039	3.01	89.19	3.593e-21	1.052e-19	18.97798	TRUE
SRP14	5.7	0.7	5	3.161	2.935	14.29	0.0001567	0.0008101	3.09146	TRUE
SPAS2	5.3	0.7	4.6	3.031	2.849	13.08	0.000298	0.001444	2.84043	TRUE
RL21	31.7	4.7	27	2.853	2.799	71.5	2.766e-17	5.881e-16	15.23055	TRUE
PA2G4	27	4	23	2.825	2.786	60.79	6.342e-15	1.145e-13	12.94119	TRUE
PERQ2	9.3	1.3	8	2.887	2.764	21.43	3.674e-06	2.692e-05	4.56992	TRUE
SYEP	5	0.7	4.3	3.056	2.758	11.89	0.0005642	0.0026	2.58503	TRUE
LARP4	7	1	6	2.889	2.728	16.07	6.102e-05	0.0003408	3.4675	TRUE
TRM1L	10.7	1.7	9	2.771	2.657	23.31	1.376e-06	1.073e-05	4.9694	TRUE
RL30	28.7	4.7	24	2.681	2.656	61.18	5.214e-15	9.544e-14	13.02027	TRUE
RS17	41.3	7	34.3	2.629	2.61	86.13	1.687e-20	4.732e-19	18.32496	TRUE
RL26	76.3	14.3	62	2.49	2.472	148.8	3.203e-34	2.346e-32	31.62967	TRUE
RL26L	51.3	9.7	41.6	2.48	2.463	99.86	1.637e-23	5.678e-22	21.2458	TRUE
RS2	102.3	20	82.3	2.419	2.418	194	4.252e-44	7.005e-42	41.15459	TRUE
RL13A	55.7	11	44.7	2.399	2.396	104.7	1.414e-24	5.585e-23	22.25298	TRUE
PRC2C	12	2.3	9.7	2.425	2.37	22.83	1.768e-06	1.363e-05	4.8655	TRUE
RL6	74.3	15	59.3	2.38	2.369	137.7	8.377e-32	5.019e-30	29.29938	TRUE
DNJA1	7	1.3	5.7	2.417	2.355	13.51	0.0002372	0.001189	2.92482	TRUE
RS23	15	3	12	2.389	2.343	27.97	1.231e-07	1.126e-06	5.94846	TRUE
RS3	73	15.3	57.7	2.314	2.311	131.3	2.147e-30	1.132e-28	27.94615	TRUE
RS28	27	5.7	21.3	2.342	2.296	48.59	3.16e-12	4.628e-11	10.33461	TRUE
RS18	50.3	10.7	39.6	2.309	2.294	89.91	2.494e-21	7.47e-20	19.12668	TRUE
CWC25	6.7	1.3	5.4	2.373	2.286	12.43	0.000422	0.001986	2.70202	TRUE
G3BP1	52.7	11.3	41.4	2.29	2.273	92.97	5.3e-22	1.663e-20	19.77911	TRUE
RL18A	47.7	10.3	37.4	2.265	2.261	83.66	5.863e-20	1.577e-18	17.80217	TRUE
RL37A	18.7	4	14.7	2.298	2.256	33.06	8.934e-09	9.42e-08	7.02595	TRUE
MOV10	6.3	1.3	5	2.326	2.213	11.37	0.0007463	0.003268	2.48572	TRUE
RS6	93.7	21.7	72	2.172	2.175	156	8.47e-36	7.974e-34	33.09832	TRUE
RL31	13.3	3	10.3	2.218	2.175	22.72	1.875e-06	1.429e-05	4.84497	TRUE
RL7A	79.3	18.7	60.6	2.179	2.15	130.2	3.628e-30	1.839e-28	27.73542	TRUE
RS13	34	8	26	2.158	2.14	55.82	7.95e-14	1.343e-12	11.87192	TRUE
GBLP	36.7	8.7	28	2.137	2.134	59.96	9.663e-15	1.698e-13	12.77006	TRUE
RS10	46.3	11	35.3	2.126	2.131	75.49	3.68e-18	8.819e-17	16.05458	TRUE
RS4X	88.7	22	66.7	2.08	2.074	139	4.486e-32	2.957e-30	29.52915	TRUE
RLA0	42.3	10.7	31.6	2.064	2.045	65.43	6.027e-16	1.151e-14	13.93892	TRUE
RS9	39.3	10	29.3	2.047	2.032	60.29	8.171e-15	1.455e-13	12.83714	TRUE
PRC2A	10.7	2.7	8	2.083	2.019	16.6	4.606e-05	0.0002616	3.58236	TRUE
RL10	49	12.7	36.3	2.017	2.011	73.96	7.982e-18	1.783e-16	15.74885	TRUE
RENT1	19	5	14	1.988	1.969	28.2	1.096e-07	1.017e-06	5.99268	TRUE
CAPR1	30	8	22	1.956	1.96	43.96	3.358e-11	4.426e-10	9.35399	TRUE
RL15	55.3	15	40.3	1.963	1.944	79.78	4.185e-19	1.061e-17	16.97428	TRUE
PRKDC	10	2.7	7.3	1.986	1.927	14.65	0.0001293	0.0006899	3.16121	TRUE
RL19	85.3	23.7	61.6	1.922	1.914	120.3	5.56e-28	2.527e-26	25.59739	TRUE
RRBP1	26.7	7.3	19.4	1.938	1.914	37.9	7.435e-10	8.596e-09	8.0657	TRUE
RS19	75	21	54	1.903	1.9	104.7	1.441e-24	5.585e-23	22.25298	TRUE
RL18	31.3	9	22.3	1.877	1.855	42.59	6.762e-11	8.408e-10	9.07531	TRUE
STAU1	22	6.3	15.7	1.875	1.845	29.83	4.715e-08	4.708e-07	6.32716	TRUE
RL12	51	15	36	1.835	1.827	67.59	2.017e-16	3.967e-15	14.40154	TRUE
RL35	14.7	4.3	10.4	1.827	1.799	19.34	1.093e-05	7.327e-05	4.13507	TRUE
RLA1	18.7	5.7	13	1.795	1.767	23.89	1.02e-06	8.049e-06	5.09426	TRUE
RL23	40.7	12.7	28	1.767	1.742	50.55	1.164e-12	1.805e-11	10.74352	TRUE
RL4	155	49	106	1.738	1.729	189.4	4.398e-43	6.44e-41	40.19111	TRUE
IF2P	8.7	2.7	6	1.758	1.723	10.92	0.0009492	0.004088	2.38849	TRUE
RL10A	56.7	18	38.7	1.724	1.717	68.84	1.07e-16	2.136e-15	14.6704	TRUE
XRCC5	10.7	3.3	7.4	1.759	1.71	13.21	0.0002788	0.001356	2.86774	TRUE
PAIRB	166	54	112	1.688	1.688	196	1.578e-44	3.465e-42	41.4603	TRUE
RS20	43	14	29	1.698	1.68	50.71	1.07e-12	1.699e-11	10.76981	TRUE
TOP1	5.3	1.7	3.6	1.816	1.674	6.604	0.01018	0.03055	1.51499	TRUE
RL23A	14.3	4.7	9.6	1.7	1.662	16.9	3.932e-05	0.0002253	3.64724	TRUE
RS7	46.3	15.3	31	1.664	1.657	53.56	2.51e-13	4.135e-12	11.38352	TRUE
RL5	136	45.3	90.7	1.655	1.652	155.8	9.366e-36	8.229e-34	33.08465	TRUE
RL7	88	29.3	58.7	1.662	1.65	100.8	1.012e-23	3.604e-22	21.44322	TRUE
PR38A	28	9.3	18.7	1.676	1.641	32.08	1.482e-08	1.538e-07	6.81304	TRUE
RL14	43.7	14.7	29	1.666	1.635	49.55	1.938e-12	2.936e-11	10.53224	TRUE
RL3	151	51	100	1.641	1.633	170.1	6.915e-39	8.285e-37	36.08171	TRUE
RL34	24.7	8.3	16.4	1.642	1.621	27.78	1.357e-07	1.234e-06	5.90868	TRUE
RL35A	27.3	9.3	18	1.607	1.607	30.37	3.573e-08	3.622e-07	6.44105	TRUE
RS27L	7	2.3	4.7	1.666	1.603	8.019	0.004629	0.01601	1.79561	TRUE
RS3A	115	39.7	75.3	1.6	1.602	126.1	2.911e-29	1.37e-27	26.86328	TRUE
RL13	87	30	57	1.602	1.602	95.44	1.524e-22	5.023e-21	20.29904	TRUE
G3BP2	32	11	21	1.611	1.599	35.25	2.903e-09	3.243e-08	7.48905	TRUE
