## Supplementary material for "Human DICER helicase domain recruits PKR and modulates its antiviral activity": Table S2

### Sheet:  Sup table 2
Gene name	SINV-GFP IP	MOCK IP	deltaSC	lFC.Av	LogFC	LR	p.value	adjp	negLog.adjp	DEP
E2AK2	123.3	0.3	123	8.378	7.979	472.9	7.489e-105	7.316e-102	101.13573	TRUE
WDR48	30.7	0	30.7	Inf	7.891	120.7	4.533e-28	1.484e-26	25.82857	TRUE
MYO1C	25.3	0	25.3	Inf	7.616	99.68	1.794e-23	4.631e-22	21.33433	TRUE
MYO1B	21.7	0	21.7	Inf	7.392	85.25	2.63e-20	5.692e-19	18.24474	TRUE
LIMA1	19.7	0	19.7	Inf	7.253	77.38	1.41e-18	2.703e-17	16.56815	TRUE
DREB	19.3	0	19.3	Inf	7.229	76.07	2.739e-18	5.106e-17	16.29192	TRUE
STRBP	11	0	11	Inf	6.422	43.28	4.743e-11	5.487e-10	9.26067	TRUE
1433B	10.3	0	10.3	Inf	6.333	40.66	1.814e-10	1.979e-09	8.70355	TRUE
MIC19	9.7	0	9.7	Inf	6.238	38.03	6.95e-10	6.909e-09	8.16058	TRUE
CSK21	8.7	0	8.7	Inf	6.083	34.1	5.235e-09	4.78e-08	7.32057	TRUE
NU153	8.7	0	8.7	Inf	6.083	34.1	5.235e-09	4.78e-08	7.32057	TRUE
NCOA5	8.3	0	8.3	Inf	6.027	32.79	1.028e-08	9.072e-08	7.0423	TRUE
SURF6	8	0	8	Inf	5.969	31.48	2.018e-08	1.748e-07	6.75746	TRUE
1433G	7.7	0	7.7	Inf	5.909	30.17	3.967e-08	3.188e-07	6.49648	TRUE
FLNB	7.7	0	7.7	Inf	5.909	30.17	3.967e-08	3.188e-07	6.49648	TRUE
RED1	7.3	0	7.3	Inf	5.846	28.85	7.805e-08	6.09e-07	6.21538	TRUE
TDIF2	7.3	0	7.3	Inf	5.846	28.85	7.805e-08	6.09e-07	6.21538	TRUE
VDAC2	7	0	7	Inf	5.78	27.54	1.537e-07	1.159e-06	5.93592	TRUE
EXOS6	5.3	0	5.3	Inf	5.396	20.98	4.63e-06	2.945e-05	4.53091	TRUE
WDR46	5	0	5	Inf	5.305	19.67	9.189e-06	5.555e-05	4.25532	TRUE
AINX	5	0	5	Inf	5.305	19.67	9.189e-06	5.555e-05	4.25532	TRUE
CING	5	0	5	Inf	5.305	19.67	9.189e-06	5.555e-05	4.25532	TRUE
ATD3C	5	0	5	Inf	5.305	19.67	9.189e-06	5.555e-05	4.25532	TRUE
VRK1	5	0	5	Inf	5.305	19.67	9.189e-06	5.555e-05	4.25532	TRUE
EDC4	44	1	43	5.314	5.19	148.7	3.266e-34	1.414e-32	31.84955	TRUE
MYH10	36.3	1	35.3	5.064	4.915	119.7	7.319e-28	2.339e-26	25.63097	TRUE
ECHB	12.7	0.3	12.4	5.118	4.708	42	9.123e-11	1.02e-09	8.9914	TRUE
COR1C	19.3	0.7	18.6	4.756	4.518	61.46	4.519e-15	6.665e-14	13.1762	TRUE
ERLN1	9	0.3	8.7	4.62	4.221	28.25	1.068e-07	8.141e-07	6.08932	TRUE
ZN346	22	1	21	4.347	4.194	66.27	3.927e-16	6.274e-15	14.20246	TRUE
ECHA	8.3	0.3	8	4.598	4.112	25.78	3.836e-07	2.768e-06	5.55783	TRUE
PLAK	7.7	0.3	7.4	4.368	3.993	23.32	1.375e-06	9.319e-06	5.03063	TRUE
CALM	13.3	0.7	12.6	4.218	3.987	39.31	3.62e-10	3.765e-09	8.42424	TRUE
STML2	7.3	0.3	7	4.303	3.93	22.09	2.6e-06	1.736e-05	4.76045	TRUE
1433Z	23	1.3	21.7	4.013	3.882	65.34	6.298e-16	9.827e-15	14.00758	TRUE
U3IP2	7	0.3	6.7	4.344	3.864	20.87	4.915e-06	3.096e-05	4.5092	TRUE
MARK3	7	0.3	6.7	4.343	3.864	20.87	4.915e-06	3.096e-05	4.5092	TRUE
BAF	43.7	2.7	41	3.913	3.864	122.3	1.973e-28	6.967e-27	26.15695	TRUE
HMGA1	6	0.3	5.7	4.12	3.646	17.24	3.301e-05	0.000183	3.73755	TRUE
SMC1A	10	0.7	9.3	3.858	3.576	27.31	1.732e-07	1.299e-06	5.88639	TRUE
RGPD3	5.7	0.3	5.4	3.957	3.566	16.04	6.215e-05	0.0003159	3.50045	TRUE
SFPQ	132.7	10.3	122.4	3.563	3.557	344.8	5.848e-77	1.308e-74	73.88339	TRUE
RRP5	26.3	2	24.3	3.619	3.532	69.02	9.756e-17	1.616e-15	14.79156	TRUE
MYH9	25.7	2	23.7	3.562	3.495	66.69	3.175e-16	5.196e-15	14.28433	TRUE
MIC60	36	3	33	3.485	3.424	91.36	1.196e-21	2.767e-20	19.55799	TRUE
MCM3	5	0.3	4.7	3.759	3.39	13.66	0.0002196	0.001009	2.99611	TRUE
IF6	5	0.3	4.7	3.777	3.39	13.66	0.0002196	0.001009	2.99611	TRUE
GBB2	8.7	0.7	8	3.602	3.373	22.62	1.976e-06	1.326e-05	4.87746	TRUE
MCM5	7.7	0.7	7	3.473	3.199	19.15	1.205e-05	7.126e-05	4.14715	TRUE
MBB1A	14	1.3	12.7	3.316	3.171	33.76	6.235e-09	5.654e-08	7.24764	TRUE
CKAP4	16.3	1.7	14.6	3.189	3.094	38.27	6.168e-10	6.177e-09	8.20922	TRUE
DSG2	25.3	2.7	22.6	3.14	3.082	58.55	1.978e-14	2.766e-13	12.55815	TRUE
NONO	131.7	14.3	117.4	3.084	3.079	299.8	3.707e-67	5.527e-65	64.25751	TRUE
1433E	10	1	9	3.21	3.067	23.63	1.166e-06	8.152e-06	5.08874	TRUE
MDC1	24.7	2.7	22	3.115	3.043	56.34	6.109e-14	8.281e-13	12.08192	TRUE
H2AW	18	2	16	3.06	2.986	40.6	1.871e-10	2.025e-09	8.69357	TRUE
RBP2	20	2.3	17.7	2.977	2.926	44.08	3.16e-11	3.72e-10	9.42946	TRUE
RPF2	8.7	1	7.7	3.031	2.863	19.2	1.176e-05	6.985e-05	4.15583	TRUE
SP16H	6	0.7	5.3	3.034	2.852	13.53	0.0002345	0.00106	2.97469	TRUE
SMCA5	21.3	2.7	18.6	2.909	2.835	45.42	1.592e-11	1.907e-10	9.71965	TRUE
MCM7	8	1	7	2.899	2.749	17.03	3.676e-05	0.0001935	3.71332	TRUE
BAZ1B	7.7	1	6.7	2.798	2.689	15.96	6.468e-05	0.0003263	3.48638	TRUE
YTDC1	7.7	1	6.7	2.822	2.689	15.96	6.468e-05	0.0003263	3.48638	TRUE
GBB4	5.3	0.7	4.6	2.9	2.686	11.35	0.0007526	0.002936	2.53224	TRUE
WDR43	9.7	1.3	8.4	2.767	2.643	19.51	9.985e-06	5.955e-05	4.22512	TRUE
MYL6	9.7	1.3	8.4	2.79	2.643	19.51	9.985e-06	5.955e-05	4.22512	TRUE
RRP1B	20.7	3	17.7	2.676	2.627	40.5	1.961e-10	2.106e-09	8.67654	TRUE
ERLN2	16	2.3	13.7	2.65	2.607	31.27	2.242e-08	1.916e-07	6.7176	TRUE
BMS1	5	0.7	4.3	2.814	2.595	10.29	0.001341	0.005088	2.29345	TRUE
NUMA1	39.3	6	33.3	2.608	2.579	74.81	5.196e-18	9.422e-17	16.02586	TRUE
DSRAD	181.3	28.3	153	2.568	2.563	339.7	7.414e-76	1.421e-73	72.84741	TRUE
LBR	6.7	1	5.7	2.612	2.491	12.81	0.0003446	0.001482	2.82915	TRUE
DDX27	8.7	1.3	7.4	2.581	2.487	16.4	5.141e-05	0.0002654	3.5761	TRUE
NXF1	8.7	1.3	7.4	2.572	2.487	16.4	5.141e-05	0.0002654	3.5761	TRUE
BOP1	10.7	1.7	9	2.571	2.485	19.98	7.816e-06	4.878e-05	4.31176	TRUE
LMNA	39.3	6.7	32.6	2.447	2.43	69.83	6.467e-17	1.085e-15	14.96457	TRUE
HP1B3	8	1.3	6.7	2.468	2.374	14.37	0.0001505	0.0007187	3.14345	TRUE
DESM	13.3	2.3	11	2.427	2.346	23.15	1.5e-06	1.011e-05	4.99525	TRUE
GBB1	11.3	2	9.3	2.39	2.325	19.56	9.753e-06	5.869e-05	4.23144	TRUE
LMNB1	61.7	11.3	50.4	2.333	2.322	103.3	2.853e-24	7.814e-23	22.10713	TRUE
H2A1B	78	15	63	2.274	2.259	126.2	2.726e-29	1.016e-27	26.99311	TRUE
MCM2	7.3	1.3	6	2.342	2.25	12.38	0.0004328	0.001804	2.74376	TRUE
DDX18	17.3	3.3	14	2.262	2.228	28.06	1.179e-07	8.937e-07	6.04881	TRUE
TPR	13.7	2.7	11	2.248	2.198	21.87	2.917e-06	1.919e-05	4.71693	TRUE
LMNB2	38.3	7.7	30.6	2.219	2.194	60.14	8.835e-15	1.282e-13	12.89211	TRUE
DHX9	247.3	50	197.3	2.197	2.194	384.7	1.196e-85	4.012e-83	82.39664	TRUE
NUP53	7	1.3	5.7	2.272	2.184	11.41	0.0007287	0.002851	2.545	TRUE
NH2L1	20	4	16	2.213	2.179	31.38	2.123e-08	1.826e-07	6.7385	TRUE
NOC3L	5.3	1	4.3	2.299	2.176	8.802	0.003009	0.01015	1.99353	TRUE
RBM14	37	7.7	29.3	2.164	2.144	56.38	5.977e-14	8.185e-13	12.08698	TRUE
RL1D1	36.3	7.7	28.6	2.142	2.117	54.52	1.543e-13	2.05e-12	11.68825	TRUE
PRKRA	63.3	13.7	49.6	2.098	2.093	93.19	4.747e-22	1.158e-20	19.93629	TRUE
MCM4	8	1.7	6.3	2.196	2.076	12.13	0.000495	0.002044	2.68952	TRUE
LAP2B	39	8.7	30.3	2.066	2.045	55.91	7.592e-14	1.019e-12	11.99183	TRUE
AT2A2	6.3	1.3	5	2.157	2.043	9.521	0.002031	0.007327	2.13507	TRUE
H2A1C	81.7	18.3	63.4	2.054	2.038	116	4.788e-27	1.46e-25	24.83565	TRUE
ROAA	13.7	3	10.7	2.073	2.035	19.81	8.557e-06	5.309e-05	4.27499	TRUE
NOP56	28	6.3	21.7	2.031	2.014	39.5	3.288e-10	3.474e-09	8.45917	TRUE
ROA3	25	5.7	19.3	2.028	2.009	35.2	2.982e-09	2.818e-08	7.55006	TRUE
H2A1D	123.7	28.7	95	2.001	1.995	170.5	5.864e-39	3.747e-37	36.42632	TRUE
