## Supplementary material for "Human DICER helicase domain recruits PKR and modulates its antiviral activity": Table S3

### Sheet: Sup table 3
Gene name	HA IP	CTL IP	deltaSC	lFC.Av	LogFC	LR	p.value	adjp	negLog.adjp	DEP
TRBP2	79	0	79	Inf	9.029	150.9	1.112e-34	3.528e-32	31.45247	TRUE
DICER	1140	1.5	1138.5	8.972	8.856	2136	0	0	Inf	TRUE
RS9	23	0	23	Inf	7.255	43.84	3.559e-11	1.027e-09	8.98843	TRUE
RRBP1	20	0	20	Inf	7.056	36.05	1.922e-09	4.358e-08	7.36071	TRUE
RL17	11.5	0	11.5	Inf	6.264	22.37	2.254e-06	2.358e-05	4.62746	TRUE
RL27	9.5	0	9.5	Inf	5.991	17.55	2.804e-05	0.0002341	3.6306	TRUE
RS15	9	0	9	Inf	5.917	16.87	4.002e-05	0.0003149	3.50183	TRUE
RS26	8	0	8	Inf	5.744	12.99	0.0003128	0.001946	2.71086	TRUE
RL14	37	0.5	36.5	5.671	5.334	62.51	2.655e-15	1.685e-13	12.7734	TRUE
SNX15	5	0	5	Inf	5.087	9.833	0.001714	0.008915	2.04988	TRUE
RL37A	22	0.5	21.5	4.747	4.587	34.9	3.467e-09	7.501e-08	7.12488	TRUE
RS8	32	1	31	4.291	4.248	43.92	3.414e-11	1.016e-09	8.99311	TRUE
RL23A	15	1	14	3.198	3.163	17.71	2.569e-05	0.0002183	3.66095	TRUE
RL7A	76.5	5.5	71	3.208	3.155	60.15	8.806e-15	4.932e-13	12.30698	TRUE
UBP10	7.5	0.5	7	3.373	3.055	9.111	0.002541	0.01216	1.91507	TRUE
RL24	13.5	1	12.5	3.132	3.014	14.75	0.0001227	0.0008403	3.07557	TRUE
UBP2L	13	1	12	3.166	2.961	14.18	0.0001659	0.001112	2.9539	TRUE
K2C6B	7	0.5	6.5	3.108	2.957	6.348	0.01175	0.04173	1.37955	TRUE
K2C6C	7	0.5	6.5	3.108	2.957	6.348	0.01175	0.04173	1.37955	TRUE
BTF3	6.5	0.5	6	3.163	2.852	7.522	0.006095	0.02556	1.59244	TRUE
K2C6A	6.5	0.5	6	3.001	2.852	6.107	0.01346	0.04729	1.32523	TRUE
RL35	12	1	11	2.954	2.845	13.02	0.0003083	0.001931	2.71422	TRUE
PA2G4	17	1.5	15.5	2.847	2.801	18.03	2.171e-05	0.0001896	3.72216	TRUE
STAU1	16.5	1.5	15	2.92	2.759	17.23	3.303e-05	0.0002665	3.5743	TRUE
G3BP2	45.5	4.5	41	2.699	2.688	41.77	1.026e-10	2.872e-09	8.54182	TRUE
RS23	10	1	9	2.697	2.586	9.988	0.001576	0.008287	2.0816	TRUE
RS19	77.5	8.5	69	2.574	2.552	58.39	2.152e-14	1.095e-12	11.96059	TRUE
RL6	58.5	6.5	52	2.574	2.53	47.69	4.991e-12	1.697e-10	9.77032	TRUE
STAU2	9.5	1	8.5	2.71	2.513	9.269	0.002331	0.01168	1.93256	TRUE
RS28	44	5	39	2.51	2.492	39.47	3.339e-10	8.15e-09	8.08884	TRUE
RL13A	65.5	7.5	58	2.528	2.489	58.36	2.185e-14	1.095e-12	11.96059	TRUE
RL28	87	10	77	2.474	2.483	54.15	1.854e-13	8.022e-12	11.09572	TRUE
RL31	13.5	1.5	12	2.571	2.472	12.66	0.0003737	0.002266	2.64474	TRUE
GBLP	26	3	23	2.486	2.454	22.65	1.939e-06	2.051e-05	4.68803	TRUE
RL13	121	14.5	106.5	2.438	2.431	73.85	8.424e-18	8.02e-16	15.09583	TRUE
G3BP1	54	7	47	2.319	2.309	44.33	2.78e-11	8.537e-10	9.06869	TRUE
RL26L	38.5	5	33.5	2.355	2.303	26.65	2.44e-07	3.467e-06	5.46005	TRUE
RL4	143	19.5	123.5	2.286	2.258	48.69	2.992e-12	1.095e-10	9.96059	TRUE
RL26	51	7	44	2.277	2.23	32.1	1.466e-08	2.737e-07	6.56273	TRUE
RL30	21.5	3	18.5	2.181	2.18	15.27	9.309e-05	0.0006658	3.17666	TRUE
RS6	91	13	78	2.181	2.176	62.88	2.202e-15	1.498e-13	12.82449	TRUE
RS12	31.5	4.5	27	2.17	2.16	24.21	8.65e-07	1.004e-05	4.99827	TRUE
RL18	28	4	24	2.201	2.158	21.55	3.441e-06	3.485e-05	4.4578	TRUE
CAPR1	24	3.5	20.5	2.186	2.124	18.05	2.155e-05	0.0001896	3.72216	TRUE
RS16	87	13	74	2.115	2.111	63.97	1.265e-15	9.261e-14	13.03334	TRUE
FXR1	13.5	2	11.5	2.22	2.082	9.765	0.001779	0.009203	2.03607	TRUE
RL21	23	3.5	19.5	2.122	2.064	14.78	0.0001208	0.0008392	3.07613	TRUE
RL19	90.5	14.5	76	2.03	2.013	54.7	1.406e-13	6.372e-12	11.19572	TRUE
RS27	34.5	5.5	29	2.056	2.013	12.49	0.0004082	0.002429	2.61457	TRUE
PAIRB	158	26	132	1.988	1.98	46	1.183e-11	3.882e-10	9.41094	TRUE
RL15	27.5	4.5	23	2.035	1.969	17.02	3.699e-05	0.0002934	3.53254	TRUE
KIF23	21.5	3.5	18	2.003	1.966	14.81	0.0001188	0.0008315	3.08014	TRUE
RS13	23.5	4	19.5	1.976	1.915	10.66	0.001097	0.005932	2.2268	TRUE
RS18	37	6.5	30.5	1.885	1.87	20.22	6.901e-06	6.843e-05	4.16475	TRUE
RL3L	42.5	7.5	35	1.881	1.866	26.43	2.733e-07	3.717e-06	5.42981	TRUE
RL23	51.5	9.5	42	1.826	1.807	26.51	2.622e-07	3.671e-06	5.43522	TRUE
RL3	144	27	117	1.791	1.789	88.4	5.351e-21	7.277e-19	18.13805	TRUE
RL5	95.5	18.5	77	1.751	1.74	55.29	1.042e-13	4.959e-12	11.30461	TRUE
RS20	51	10	41	1.704	1.716	26.34	2.865e-07	3.842e-06	5.41544	TRUE
ILF3	48	9.5	38.5	1.754	1.714	16.76	4.24e-05	0.0003308	3.48043	TRUE
RLA0	27.5	5.5	22	1.687	1.681	15.19	9.697e-05	0.0006838	3.16507	TRUE
RS3A	112.5	23	89.5	1.668	1.662	31.32	2.189e-08	3.932e-07	6.40539	TRUE
RL8	104.5	21.5	83	1.658	1.654	52.54	4.221e-13	1.675e-11	10.77599	TRUE
RL18A	63	13	50	1.662	1.647	33.86	5.923e-09	1.2e-07	6.92082	TRUE
RS2	86.5	18.5	68	1.597	1.597	30.56	3.243e-08	5.614e-07	6.25073	TRUE
RLA1	16.5	3.5	13	1.646	1.588	8.531	0.003491	0.01613	1.79237	TRUE
RL7	78.5	17	61.5	1.604	1.581	29.91	4.533e-08	7.698e-07	6.11362	TRUE
NPM	79.5	17.5	62	1.567	1.556	34.51	4.231e-09	8.951e-08	7.04813	TRUE
RS14	104.5	23	81.5	1.554	1.554	29.53	5.52e-08	8.906e-07	6.05032	TRUE
RL10	58	13	45	1.542	1.528	25.39	4.684e-07	5.717e-06	5.24283	TRUE
DHX9	31	7	24	1.521	1.511	13.35	0.0002579	0.001659	2.78015	TRUE
FXR2	28	6.5	21.5	1.516	1.476	9.843	0.001705	0.008915	2.04988	TRUE
RBM14	14.5	3.5	11	1.483	1.405	5.997	0.01433	0.04961	1.30443	TRUE
RL10A	45	11	34	1.414	1.402	17.33	3.144e-05	0.000258	3.58838	TRUE
F120A	20.5	5	15.5	1.443	1.396	8.678	0.003221	0.01496	1.82507	TRUE
DSRAD	22	5.5	16.5	1.383	1.363	8.188	0.004217	0.01911	1.71874	TRUE
RL22	18	4.5	13.5	1.397	1.359	6.762	0.009311	0.03476	1.45892	TRUE
RS5	98	25.5	72.5	1.315	1.315	28.84	7.876e-08	1.25e-06	5.90309	TRUE
RS4X	63.5	17	46.5	1.275	1.274	17.53	2.834e-05	0.0002346	3.62967	TRUE
RL34	20.5	5.5	15	1.278	1.261	7.486	0.006219	0.02586	1.58737	TRUE
RS17	35	9.5	25.5	1.267	1.25	12.43	0.0004231	0.002502	2.60171	TRUE
RL12	49.5	13.5	36	1.263	1.246	17.24	3.302e-05	0.0002665	3.5743	TRUE
RS11	131	36.5	94.5	1.216	1.216	16.62	4.577e-05	0.0003543	3.45063	TRUE
RL35A	27	7.5	19.5	1.227	1.215	9.195	0.002426	0.01173	1.9307	TRUE
RS21	55	16	39	1.146	1.152	13.84	0.0001994	0.001292	2.88874	TRUE
RS3	41.5	12.5	29	1.096	1.099	7.93	0.004862	0.02108	1.67613	TRUE
HNRPC	86	27.5	58.5	1.021	1.02	22.78	1.814e-06	1.985e-05	4.70224	TRUE
HV306	0	17.5	-17.5	#NAME?	-7.482	61.95	3.52e-15	2.095e-13	12.67882	TRUE
DNLI3	0	9.5	-9.5	#NAME?	-6.607	34.45	4.37e-09	9.043e-08	7.04369	TRUE
SC16A	0	9	-9	#NAME?	-6.533	32.3	1.323e-08	2.519e-07	6.59877	TRUE
KV402	0	7.5	-7.5	#NAME?	-6.272	27.16	1.878e-07	2.708e-06	5.56735	TRUE
MIC60	0	7	-7	#NAME?	-6.178	24.07	9.274e-07	1.051e-05	4.9784	TRUE
RBM15	0	7	-7	#NAME?	-6.174	25.22	5.125e-07	6.176e-06	5.20929	TRUE
RFA3	0	7	-7	#NAME?	-6.172	25.54	4.342e-07	5.372e-06	5.26986	TRUE
SUN2	0	6	-6	#NAME?	-5.953	21.82	2.988e-06	3.059e-05	4.51442	TRUE
SK2L2	0	5.5	-5.5	#NAME?	-5.829	19.83	8.482e-06	8.075e-05	4.09286	TRUE
CAF1A	0	5	-5	#NAME?	-5.697	18.23	1.955e-05	0.0001761	3.75424	TRUE
HV320	0	5	-5	#NAME?	-5.694	18.23	1.961e-05	0.0001761	3.75424	TRUE
TAF5	0	5	-5	#NAME?	-5.691	17.97	2.246e-05	0.0001943	3.71153	TRUE
VRK1	0.5	9.5	-9	-4.866	-4.504	27.61	1.483e-07	2.173e-06	5.66294	TRUE
