## Supplementary material for "Human DICER helicase domain recruits PKR and modulates its antiviral activity": Table S4

### Sheet: Sup table 4
Gene name	SFV IP	Mock IP	deltaSC	lFC.Av	LogFC	LR	p.value	adjp	negLog.adjp	DEP
E2AK2	221	0.5	220.5	8.665	8.344	552.8	3.116e-122	2.611e-119	118.58319	TRUE
WDR48	42.5	0	42.5	Inf	8.344	90.31	2.034e-21	9.47e-20	19.02365	TRUE
EDC3	28	0	28	Inf	7.75	65.17	6.855e-16	2.298e-14	13.63865	TRUE
DCP1A	28	0	28	Inf	7.75	64.94	7.72e-16	2.488e-14	13.60415	TRUE
ZN346	15.5	0	15.5	Inf	6.897	37.07	1.137e-09	1.672e-08	7.77676	TRUE
CD2AP	14.5	0	14.5	Inf	6.804	36.18	1.803e-09	2.56e-08	7.59176	TRUE
CPSF7	10.5	0	10.5	Inf	6.343	26.36	2.833e-07	2.86e-06	5.54363	TRUE
1433Z	10	0	10	Inf	6.274	25.17	5.251e-07	5.117e-06	5.29098	TRUE
DSG2	9	0	9	Inf	6.123	22.52	2.082e-06	1.78e-05	4.74958	TRUE
RED1	6	0	6	Inf	5.55	15.12	0.0001006	0.0006488	3.18789	TRUE
AUHM	5.5	0	5.5	Inf	5.427	13.94	0.0001883	0.001135	2.945	TRUE
NCOA5	5	0	5	Inf	5.293	12.74	0.0003584	0.002043	2.68973	TRUE
PRKRA	131.5	4.5	127	4.732	4.697	262.1	6.025e-59	8.415e-57	56.07495	TRUE
RIOK1	15.5	0.5	15	4.79	4.52	30.33	3.639e-08	4.121e-07	6.385	TRUE
STAU2	168.5	9.5	159	4.01	3.995	304.5	3.402e-68	7.128e-66	65.14703	TRUE
DSRAD	268	22	246	3.471	3.466	205.9	1.088e-46	9.118e-45	44.0401	TRUE
CPSF5	30.5	2.5	28	3.461	3.412	46.48	9.246e-12	1.761e-10	9.75424	TRUE
CPSF6	33	3	30	3.309	3.272	47.95	4.375e-12	9.446e-11	10.02475	TRUE
DDX5	17	1.5	15.5	3.354	3.266	26.02	3.377e-07	3.369e-06	5.4725	TRUE
EIF3D	5.5	0.5	5	3.315	3.049	8.651	0.003269	0.01412	1.85017	TRUE
SRSF7	5.5	0.5	5	3.287	3.048	8.592	0.003377	0.01451	1.83833	TRUE
DHX9	265	31	234	2.957	2.955	373.7	2.971e-83	1.245e-80	79.90483	TRUE
DKC1	9	1	8	3.015	2.892	12.81	0.000344	0.001988	2.70158	TRUE
PNISR	11.5	1.5	10	2.806	2.709	14.93	0.0001114	0.0007072	3.15046	TRUE
HNRPL	38	6	32	2.517	2.5	37.02	1.171e-09	1.692e-08	7.7716	TRUE
HNRDL	6.5	1	5.5	2.584	2.431	7.793	0.005244	0.02165	1.66454	TRUE
STAU1	98.5	16.5	82	2.434	2.429	67.1	2.583e-16	9.41e-15	14.02641	TRUE
NONO	52	9	43	2.395	2.38	51.45	7.343e-13	1.709e-11	10.76726	TRUE
RBM27	6	1	5	2.427	2.317	6.825	0.008988	0.03289	1.48294	TRUE
DDX3X	30.5	5.5	25	2.33	2.31	31.09	2.459e-08	2.862e-07	6.54333	TRUE
IF2P	11	2	9	2.308	2.256	11.52	0.0006886	0.003607	2.44285	TRUE
ABCF2	12	2.5	9.5	2.124	2.076	11.21	0.0008134	0.004057	2.39179	TRUE
EDC4	188.5	0	188.5	Inf	10.5	317.6	4.87e-71	1.36e-68	67.86646	TRUE
SF3A1	144	34.5	109.5	1.922	1.918	43.81	3.624e-11	6.198e-10	9.20775	TRUE
ELAV1	43.5	10.5	33	1.913	1.903	28.48	9.473e-08	1.031e-06	5.98674	TRUE
SFPQ	29	7	22	1.912	1.897	22.74	1.853e-06	1.634e-05	4.78675	TRUE
ILF3	195	48	147	1.882	1.882	94.97	1.932e-22	9.524e-21	20.02118	TRUE
HTSF1	40.5	11	29.5	1.748	1.734	27.54	1.541e-07	1.655e-06	5.7812	TRUE
PHF5A	12.5	4	8.5	1.507	1.48	7.257	0.007062	0.02642	1.57807	TRUE
VIME	44.5	14.5	30	1.472	1.468	14.24	0.0001606	0.0009826	3.00762	TRUE
ZC3H4	34	11.5	22.5	1.422	1.418	14.39	0.0001487	0.0009161	3.03806	TRUE
FXR1	39.5	13.5	26	1.406	1.404	18.88	1.391e-05	0.000105	3.97881	TRUE
SF3B3	61.5	21.5	40	1.376	1.374	26.62	2.471e-07	2.525e-06	5.59774	TRUE
ROA0	23	8	15	1.382	1.373	11.24	0.0008024	0.004046	2.39297	TRUE
TCOF	79	29.5	49.5	1.281	1.281	33.5	7.12e-09	9.024e-08	7.0446	TRUE
HNRPK	17	6.5	10.5	1.245	1.235	7.325	0.006799	0.02566	1.59074	TRUE
ERH	18	7	11	1.232	1.213	7.47	0.006274	0.02468	1.60765	TRUE
ACTG	99.5	40	59.5	1.18	1.176	39.38	3.487e-10	5.411e-09	8.26672	TRUE
HNRPQ	46	18.5	27.5	1.186	1.175	13.43	0.0002474	0.00146	2.83565	TRUE
SF3A3	64.5	26	38.5	1.17	1.17	21.99	2.746e-06	2.325e-05	4.63358	TRUE
YBOX3	28	11.5	16.5	1.144	1.139	10.3	0.001332	0.006564	2.18283	TRUE
YBOX1	93	38.5	54.5	1.134	1.134	33.62	6.714e-09	8.656e-08	7.06268	TRUE
SRSF6	54.5	23	31.5	1.106	1.104	18.81	1.445e-05	0.0001081	3.96617	TRUE
SF3B1	178.5	76	102.5	1.091	1.092	39.8	2.817e-10	4.454e-09	8.35125	TRUE
ACTB	98.5	42	56.5	1.095	1.091	34.65	3.955e-09	5.179e-08	7.28575	TRUE
THOC4	20	8.5	11.5	1.101	1.088	6.99	0.008197	0.03013	1.521	TRUE
ILF2	66	28.5	37.5	1.079	1.073	21.17	4.208e-06	3.491e-05	4.45705	TRUE
SRSF4	18.5	8	10.5	1.069	1.062	6.22	0.01264	0.04468	1.34989	TRUE
UBP2L	0	13	-13	#NAME?	-6.784	36.04	1.93e-09	2.651e-08	7.57659	TRUE
RL17	0	11.5	-11.5	#NAME?	-6.608	32.76	1.045e-08	1.251e-07	6.90274	TRUE
K2C6B	0	7	-7	#NAME?	-5.907	16.24	5.579e-05	0.0003929	3.40572	TRUE
K2C6C	0	7	-7	#NAME?	-5.907	16.24	5.579e-05	0.0003929	3.40572	TRUE
K1C16	0	6.5	-6.5	#NAME?	-5.806	12.41	0.0004267	0.0024	2.61979	TRUE
K2C6A	0	6.5	-6.5	#NAME?	-5.801	16.1	6.02e-05	0.0004169	3.37997	TRUE
K1C14	0	6	-6	#NAME?	-5.691	12.27	0.0004605	0.002539	2.59534	TRUE
PERQ2	0	5.5	-5.5	#NAME?	-5.56	16.03	6.245e-05	0.0004289	3.36764	TRUE
FBRL	0	5	-5	#NAME?	-5.426	14.6	0.0001332	0.0008383	3.0766	TRUE
FAS	0	5	-5	#NAME?	-5.426	14.58	0.000134	0.0008383	3.0766	TRUE
PCNA	0	5	-5	#NAME?	-5.426	14.54	0.0001369	0.0008495	3.07084	TRUE
PARP1	0	5	-5	#NAME?	-5.426	14.06	0.0001773	0.001077	2.96778	TRUE
RL21	0.5	23	-22.5	-5.603	-5.33	51.57	6.916e-13	1.656e-11	10.78094	TRUE
RL14	2	37	-35	-4.293	-4.258	76.59	2.102e-18	8.387e-17	16.07639	TRUE
UBP10	0.5	7.5	-7	-4.099	-3.731	15.5	8.262e-05	0.0005539	3.25657	TRUE
RL24	1	13.5	-12.5	-3.843	-3.726	25.26	5.007e-07	4.936e-06	5.30662	TRUE
BTF3	0.5	6.5	-6	-3.889	-3.528	13.05	0.0003033	0.001777	2.75031	TRUE
RLA2	1	10	-9	-3.461	-3.298	17.89	2.343e-05	0.0001693	3.77134	TRUE
RL34	2.5	20.5	-18	-3.201	-3.107	33.48	7.215e-09	9.024e-08	7.0446	TRUE
RL19	11.5	90.5	-79	-3.119	-3.099	122.6	1.672e-28	8.756e-27	26.05769	TRUE
RS8	4.5	32	-27.5	-2.961	-2.931	44.34	2.764e-11	4.928e-10	9.30733	TRUE
RS17	5	35	-30	-2.931	-2.911	52.04	5.432e-13	1.339e-11	10.87322	TRUE
RFC1	1	7.5	-6.5	-2.993	-2.888	12.1	0.0005052	0.002767	2.55799	TRUE
RL26L	6	38.5	-32.5	-2.845	-2.795	43.93	3.407e-11	5.947e-10	9.2257	TRUE
RL7A	13.5	76.5	-63	-2.648	-2.628	63.94	1.281e-15	3.977e-14	13.40044	TRUE
K22E	3.5	18.5	-15	-2.586	-2.523	6.622	0.01007	0.03654	1.43723	TRUE
ATX2L	2	10.5	-8.5	-2.557	-2.454	13.57	0.0002295	0.001364	2.86519	TRUE
RL37A	4.5	22	-17.5	-2.441	-2.393	26.64	2.447e-07	2.525e-06	5.59774	TRUE
RL28	19.5	87	-67.5	-2.281	-2.282	60.5	7.349e-15	2.124e-13	12.67285	TRUE
RS18	8.5	37	-28.5	-2.251	-2.24	34.78	3.694e-09	4.993e-08	7.30164	TRUE
RS27	8	34.5	-26.5	-2.25	-2.226	19.23	1.156e-05	8.887e-05	4.05124	TRUE
RL30	5	21.5	-16.5	-2.225	-2.21	21.4	3.73e-06	3.126e-05	4.50501	TRUE
PA2G4	4	17	-13	-2.223	-2.187	18.71	1.525e-05	0.0001131	3.94654	TRUE
CDC5L	1.5	6.5	-5	-2.227	-2.157	7.421	0.006447	0.02513	1.59981	TRUE
RL18	7	28	-21	-2.127	-2.115	28.67	8.569e-08	9.448e-07	6.02466	TRUE
RL26	13	51	-38	-2.121	-2.099	40.56	1.907e-10	3.073e-09	8.51244	TRUE
RL35	3	12	-9	-2.131	-2.088	12.49	0.0004087	0.002314	2.63564	TRUE
RS4X	16.5	63.5	-47	-2.076	-2.072	46.53	9.024e-12	1.759e-10	9.75473	TRUE
RS26	2	8	-6	-2.177	-2.07	6.005	0.01427	0.04961	1.30443	TRUE
RS19	21	77.5	-56.5	-2.012	-2.012	55.89	7.645e-14	1.941e-12	11.71197	TRUE
RL5	26	95.5	-69.5	-2.021	-2.008	83.68	5.812e-20	2.435e-18	17.6135	TRUE
RL13A	18	65.5	-47.5	-1.998	-1.992	60.79	6.353e-15	1.901e-13	12.72102	TRUE
