## Supplementary material for "Human DICER helicase domain recruits PKR and modulates its antiviral activity": Table S5

### Sheet: Feuil1
Type	Primer name	Sequence (5'-> 3')
PCR primer for mutagenesis	Forward hDicer mutant truncated from HEL1 and HEL2i (N1)	ACCAATTCAGTCGACATGGAAGCAGAATTC
	Reverse hDicer mutant truncated from HEL1 and HEL2i (N1)	GAATTCTGCTTCCATGTCGACTGAATTGGT
	Forward hDicer mutant truncated from Helicase domain (N3)	GGGAACCAATTCAGTCGACATGGATGATGATGACGTTTTCC
	Reverse hDicer mutant truncated from Helicase domain (N3)	GGAAAACGTCATCATCATCCATGTCGACTGAATTGGTTCCC
	Forward hDicer mutant truncated from terminal dsRBD (∆dsRBD)	CCACTAATAGAAAAGTTTTCTGCAAATAATCAACCTCAGGTTCCCA
	Reverse hDicer mutant truncated from terminal dsRBD (∆dsRBD)	TGGGAACCTGAGGTTGATTATTTGCAGAAAACTTTTCTATTAGTGG
	Forward hDicer mutant helicase domain (Hel)	ACGGTACCGGGGACAAGTTTGTACAAAAAAGCAGGCTTCAAAAGCCCTGCTTTGCAACCCCTC
	Reverse hDicer mutant helicase domain (Hel)	GGGGACCACTTTGTACAAGAAAGCTGGGTTTTAGGTACCGACAGGATCAATGTCAGTCTCACC
	Forward PKR frameshift allowing C-terminal fusion	GAACGACACACATGTCTAGACCCAGCTTTCTTG
	Reverse PKR frameshift allowing C-terminal fusion	CAAGAAAGCTGGGTCTAGACATGTGTGTCGTTC
	Forward PACT frameshift allowing C-terminal fusion	GCAGAAAGAAAGCTAAACCCAGCTTTCTTGTAC
	Reverse PACT frameshift allowing C-terminal fusion	GTACAAGAAAGCTGGGTTTAGCTTTCTTTCTGC
	Forward TRBP frameshift allowing C-terminal fusion	GATCATGGCAGGCAGCAAGCTGAACCCAGCTTTC
	Reverse TRBP frameshift allowing C-terminal fusion	GAAAGCTGGGTTCAGCTTGCTGCCTGCCATGATC
PCR primer for plasmids construction	Forward TRBP pCDNA amplification to clone into pDONR221 vector	AAAAAGCAGGCTTCATGAGTGAAGAGGAGCAAGGCTCCG
	Reverse TRBP pCDNA amplification to clone into pDONR221 vector	AGAAAGCTGGGTTCACTTGCTGCCTGCCATGATCTTG
	Forward PACT pCDNA amplification to clone into pDONR221 vector	AAAAAGCAGGCTTCATGTCCCAGAGCAGGCACCGCGCCG
	Reverse PACT pCDNA amplification to clone into pDONR221 vector	AGAAAGCTGGGTTTACTTTCTTTCTGCTATTATCTTT
	Forward PKR pCDNA amplification to clone into pDONR221 vector	AAAAAGCAGGCTTCATGGCTGGTGATCTTTCAGCAGGTT
	Reverse PKR pCDNA amplification to clone into pDONR221 vector	AGAAAGCTGGGTCTAACATGTGTGTCGTTCATTTTTC
PCR primer for HCT116 KI-DICER cell line construction	Forward pUC19-LEFT arm DICER	TTTCGGTACCCGGGGATCCACAGTAAAGCCAGTGGTAGGC
	Reverse LEFT arm DICER	TTTTCATCCAGTGTTTCTTTCATTGC
	Formard LEFT arm DICER_FlagHA	TTTAGAAACACTGGATGAACCATGGACTACAAGGACGAC
	Reverse GFP_RIGHT arm DICER	TTTCAAAGCAGGGCTTTTCTTGTACAGCTCGTCCATGC
	Forward RIGHT arm DICER	TTTAAAAGCCCTGCTTTGCAACCCC
	Reverse pUC19-RIGHT arm DICER	TTTGACTCTAGAGGATCCCAATTTCCCCTGCACAACTTG
	Forward mutagenesis PAM RIGHT arm	GAAAAGCTCTGCTTTGCAACCCCTCAGCATGGCAGGCC
	Reverse mutagenesis PAM RIGHT arm	AAAGCAGAGCTTTTCTTGTACAGCTCGTCCATGCCGAG
	Forward DICER gRNA	CACCGATGCTGAGGGGTTGCAAAGC
	Reverse DICER gRNA	AAACGCTTTGCAACCCCTCAGCATC
