## Supplementary material for "Human DICER helicase domain recruits PKR and modulates its antiviral activity": Table S6

### Sheet: data Figure 1
Measurements					ANOVA summary							Multiple comparisons
	Sample	PFU/ml	FC		F	3.24						Number of families	1
Rep#1	HEK 293T	1.57778e+07	1		P value	0.0599						Number of comparisons per family	4
	NoDice FHA:ctrl#1	10500000	0.665493		P value summary	ns						Alpha	0.05
	NoDice FHA:DICER WT#4	1.09167e+07	0.691901		Significant diff. among means (P < 0.05)?	No
	NoDice FHA:DICER WT poly	1.21667e+07	0.771127		R square	0.5645						Bonferroni's multiple comparisons test	Mean Diff.	95.00% CI of diff.	Significant?	Summary	Adjusted P Value	A-?
	NoDice FHA:DICER WT#17	3.58333e+06	0.227113									HEK 293T vs. FHA:ctrl#1	32460000	-4074059 to 68994059	No	ns	0.0893	C	FHA ctrl #1
Rep#2	HEK 293T	2.83333e+07	1		Brown-Forsythe test							HEK 293T vs. FHA:DICER WT#4	22700000	-13834059 to 59234059	No	ns	0.3535	E	FHA:DICER WT #4
	NoDice FHA:ctrl#1	7.33333e+06	0.258824		F (DFn, DFd)							HEK 293T vs. FHA:DICER WT polyclonal	800000	-35734059 to 37334059	No	ns	>0.9999	F	FHA:DICER WT polyclonal
	NoDice FHA:DICER WT#4	1.17917e+07	0.416176		P value							HEK 293T vs. FHA:DICER WT#17	27700000	-8834059 to 64234059	No	ns	0.1759	G	FHA:DICER WT #17
	NoDice FHA:DICER WT poly	42500000	1.5		P value summary
	NoDice FHA:DICER WT#17	10250000	0.361765		Are SDs significantly different (P < 0.05)?							Test details	Mean 1	Mean 2	Mean Diff.	SE of diff.	n1	n2	t	DF
Rep#3	HEK 293T	6.41667e+07	1									HEK 293T vs. FHA:ctrl#1	36100000	3640000	32460000	12024731	3	3	2.699	10
	NoDice FHA:ctrl#1	6.04167e+06	0.0941558		Bartlett's test							HEK 293T vs. FHA:DICER WT#4	36100000	13400000	22700000	12024731	3	3	1.888	10
	NoDice FHA:DICER WT#4	17625000	0.274675		Bartlett's statistic (corrected)							HEK 293T vs. FHA:DICER WT polyclonal	36100000	35300000	800000	12024731	3	3	0.06653	10
	NoDice FHA:DICER WT poly	51250000	0.798701		P value							HEK 293T vs. FHA:DICER WT#17	36100000	8400000	27700000	12024731	3	3	2.304	10
	NoDice FHA:DICER WT#17	11375000	0.177273		P value summary
					Are SDs significantly different (P < 0.05)?
					ANOVA table	SS	DF	MS	F (DFn, DFd)	P value
					Treatment (between columns)	2811000000000000	4	702800000000000	F (4, 10) = 3.240	P=0.0599
					Residual (within columns)	2169000000000000	10	216900000000000
					Total	4980000000000000	14
					Data summary
					Number of treatments (columns)	5
					Number of values (total)	15

### Sheet: data Figure S1
Measurements					ANOVA summary							Multiple comparisons
	Sample	PFU/ml	FC		Table Analyzed	Data 1						Number of families	1
Rep#1	HEK 293T	2.83333e+07	1		Data sets analyzed	A-E						Number of comparisons per family	4
	NoDice 2.20	9.08333e+06	0.320588									Alpha	0.05
	NoDice 4.25	2.8125e+07	0.992647		ANOVA summary
	NoDice FHA:ctrl#1	1.43333e+06	0.0505882		F	4.903						Bonferroni's multiple comparisons test	Mean Diff.	95.00% CI of diff.	Significant?	Summary	Adjusted P Value	A-?
	NoDice FHA:ctrl#2	7000000	0.247059		P value	0.0189						HEK 293T vs. 2.20	22500000	-294982 to 45294982	No	ns	0.0535	B	2.2
Rep#2	HEK 293T	1.77222e+07	1		P value summary	*						HEK 293T vs. 4.25	12000000	-10794982 to 34794982	No	ns	0.5632	C	4.25
	NoDice 2.20	8.79167e+06	0.496082		Significant diff. among means (P < 0.05)?	Yes						HEK 293T vs. FHA:ctrl#1	29560000	6765018 to 52354982	Yes	*	0.0111	D	FHA ctrl #1
	NoDice 4.25	17125000	0.966301		R square	0.6623						HEK 293T vs. FHA:ctrl#2	24220000	1425018 to 47014982	Yes	*	0.0362	E	FHA ctrl #2
	NoDice FHA:ctrl#1	4000000	0.225705
	NoDice FHA:ctrl#2	6250000	0.352665		Brown-Forsythe test							Test details	Mean 1	Mean 2	Mean Diff.	SE of diff.	n1	n2	t	DF
Rep#3	HEK 293T	5.41667e+07	1		F (DFn, DFd)							HEK 293T vs. 2.20	33400000	10900000	22500000	7502685	3	3	2.999	10
	NoDice 2.20	1.49583e+07	0.276154		P value							HEK 293T vs. 4.25	33400000	21400000	12000000	7502685	3	3	1.599	10
	NoDice 4.25	1.88333e+07	0.347692		P value summary							HEK 293T vs. FHA:ctrl#1	33400000	3840000	29560000	7502685	3	3	3.94	10
	NoDice FHA:ctrl#1	6.08333e+06	0.112308		Are SDs significantly different (P < 0.05)?							HEK 293T vs. FHA:ctrl#2	33400000	9180000	24220000	7502685	3	3	3.228	10
	NoDice FHA:ctrl#2	1.42917e+07	0.263846
					Bartlett's test
					Bartlett's statistic (corrected)
					P value
					P value summary
					Are SDs significantly different (P < 0.05)?
					ANOVA table	SS	DF	MS	F (DFn, DFd)	P value
					Treatment (between columns)	1656000000000000	4	414000000000000	F (4, 10) = 4.903	P=0.0189
					Residual (within columns)	844400000000000	10	84435420000000
					Total	2500000000000000	14
					Data summary
					Number of treatments (columns)	5
					Number of values (total)	15

### Sheet: data Figure 6
Measurements					ANOVA summary							Multiple comparisons
	Sample	PFU/ml	FC		Data sets analyzed	A-G						Number of families	1
Rep#1	HEK293T	1.63889e+07	1									Number of comparisons per family	6
	NoDice FHA:DICER WT #4	7.04167e+06	0.429661		ANOVA summary							Alpha	0.05
	NoDice FHA:DICER N1 #6	1.10417e+06	0.0673729		F	3.436
	NoDice FHA:DICER N3 #2.13	558333	0.0340678		P value	0.0267						Bonferroni's multiple comparisons test	Mean Diff.	95.00% CI of diff.	Significant?	Summary	Adjusted P Value	A-?
	NoDice FHA:DICER Hel. #2.6	9.33333e+06	0.569492		P value summary	*						HEK293T vs. FHA:DICER WT #4	24700000	-8948815 to 58348815	No	ns	0.2451	B	FHA:DICER WT #4
	NoDice FHA:ctrl #2	8750000	0.533898		Significant diff. among means (P < 0.05)?	Yes						HEK293T vs. FHA:DICER N1 #6	34270000	621185 to 67918815	Yes	*	0.0447	C	FHA:DICER N1 #6
	NoDice 2.20	5.20833e+06	0.317797		R square	0.5956						HEK293T vs. FHA:DICER N3 #2.13	33820000	171185 to 67468815	Yes	*	0.0485	D	FHA:DICER N3 #2.13
												HEK293T vs. FHA:DICER Hel. #2.6	1900000	-31748815 to 35548815	No	ns	>0.9999	E	FHA:DICER Hel. #2.6
Rep#2	HEK293T	5.91667e+07	1		Brown-Forsythe test							HEK293T vs. NoDice 2.20	26770000	-6878815 to 60418815	No	ns	0.1711	F	NoDice 2.20
	NoDice FHA:DICER WT #4	1.09167e+07	0.184507		F (DFn, DFd)							HEK293T vs. FHA:ctrl #2	27840000	-5808815 to 61488815	No	ns	0.1417	G	FHA:ctrl #2
	NoDice FHA:DICER N1 #6	1.34583e+06	0.0227465		P value
	NoDice FHA:DICER N3 #2.13	1500000	0.0253521		P value summary							Test details	Mean 1	Mean 2	Mean Diff.	SE of diff.	n1	n2	t	DF
	NoDice FHA:DICER Hel. #2.6	6.375e+07	1.07746		Are SDs significantly different (P < 0.05)?							HEK293T vs. FHA:DICER WT #4	35400000	10700000	24700000	10964886	3	3	2.253	14
	NoDice FHA:ctrl #2	8.58333e+06	0.14507									HEK293T vs. FHA:DICER N1 #6	35400000	1130000	34270000	10964886	3	3	3.125	14
	NoDice 2.20	9.29167e+06	0.157042		Bartlett's test							HEK293T vs. FHA:DICER N3 #2.13	35400000	1580000	33820000	10964886	3	3	3.084	14
					Bartlett's statistic (corrected)							HEK293T vs. FHA:DICER Hel. #2.6	35400000	33500000	1900000	10964886	3	3	0.1733	14
Rep#3	HEK293T	3.05833e+07	1		P value							HEK293T vs. NoDice 2.20	35400000	8630000	26770000	10964886	3	3	2.441	14
	NoDice FHA:DICER WT #4	1.40833e+07	0.46049		P value summary							HEK293T vs. FHA:ctrl #2	35400000	7560000	27840000	10964886	3	3	2.539	14
	NoDice FHA:DICER N1 #6	933333	0.0305177		Are SDs significantly different (P < 0.05)?
	NoDice FHA:DICER N3 #2.13	2.66667e+06	0.0871935
	NoDice FHA:DICER Hel. #2.6	27500000	0.899183		ANOVA table	SS	DF	MS	F (DFn, DFd)	P value
	NoDice FHA:ctrl #2	8.54167e+06	0.279292		Treatment (between columns)	3718000000000000	6	619600000000000	F (6, 14) = 3.436	P=0.0267
	NoDice 2.20	8.16667e+06	0.26703		Residual (within columns)	2525000000000000	14	180300000000000
					Total	6243000000000000	20
					Data summary
					Number of treatments (columns)	7
					Number of values (total)	21

### Sheet: data Figure S6a
Measurements					ANOVA summary							Multiple comparisons
	Sample	PFU/ml	FC		Table Analyzed	Data 2						Number of families	1
Rep#1	NoDice FHA:DICER WT #4	7.04167e+06	1		Data sets analyzed	B-G						Number of comparisons per family	4
	NoDice FHA:DICER N1 #6	1.10417e+06	0.156805									Alpha	0.05
	NoDice FHA:DICER N3 #2.13	558333	0.0792899		ANOVA summary
	NoDice FHA:ctrl #2	8750000	1.2426		F	15.45						Bonferroni's multiple comparisons test	Mean Diff.	95.00% CI of diff.	Significant?	Summary	Adjusted P Value	B-?
	NoDice 2.20	5.20833e+06	0.739645		P value	0.0003						FHA:DICER WT #4 vs. FHA:DICER N1 #6	9570000	4847297 to 14292703	Yes	***	0.0004	C	FHA:DICER N1 #6
					P value summary	***						FHA:DICER WT #4 vs. FHA:DICER N3 #2.13	9120000	4397297 to 13842703	Yes	***	0.0006	D	FHA:DICER N3 #2.13
Rep#2	NoDice FHA:DICER WT #4	1.09167e+07	1		Significant diff. among means (P < 0.05)?	Yes						FHA:DICER WT #4 vs. NoDice 2.20	2070000	-2652703 to 6792703	No	ns	0.8501	F	NoDice 2.20
	NoDice FHA:DICER N1 #6	1.34583e+06	0.123282		R square	0.8607						FHA:DICER WT #4 vs. FHA:ctrl #2	3140000	-1582703 to 7862703	No	ns	0.2839	G	FHA:ctrl #2
	NoDice FHA:DICER N3 #2.13	1500000	0.137405
	NoDice FHA:ctrl #2	8.58333e+06	0.78626		Brown-Forsythe test							Test details	Mean 1	Mean 2	Mean Diff.	SE of diff.	n1	n2	t	DF
	NoDice 2.20	9.29167e+06	0.851145		F (DFn, DFd)							FHA:DICER WT #4 vs. FHA:DICER N1 #6	10700000	1130000	9570000	1554419	3	3	6.157	10
					P value							FHA:DICER WT #4 vs. FHA:DICER N3 #2.13	10700000	1580000	9120000	1554419	3	3	5.867	10
Rep#3	NoDice FHA:DICER WT #4	1.40833e+07	1		P value summary							FHA:DICER WT #4 vs. NoDice 2.20	10700000	8630000	2070000	1554419	3	3	1.332	10
	NoDice FHA:DICER N1 #6	933333	0.0662722		Are SDs significantly different (P < 0.05)?							FHA:DICER WT #4 vs. FHA:ctrl #2	10700000	7560000	3140000	1554419	3	3	2.02	10
	NoDice FHA:DICER N3 #2.13	2.66667e+06	0.189349
	NoDice FHA:ctrl #2	8.54167e+06	0.606509		Bartlett's test
	NoDice 2.20	8.16667e+06	0.579882		Bartlett's statistic (corrected)
					P value
					P value summary
					Are SDs significantly different (P < 0.05)?
					ANOVA table	SS	DF	MS	F (DFn, DFd)	P value
					Treatment (between columns)	224000000000000	4	55996350000000	F (4, 10) = 15.45	P=0.0003
					Residual (within columns)	36243269760000	10	3624326976000
					Total	260200000000000	14
					Data summary
					Number of treatments (columns)	5
					Number of values (total)	15

### Sheet: data Figure 7
Measurements				Unpaired t test
	Sample	PFU/ml		NoDice FHA:DICER WT #4			NoDice FHA:DICER N1 #6			NoDice FHA:DICER N3 #2.13			NoDice FHA:ctrl #2
Rep#1	siCtrl NoDice FHA:DICER WT #4	57500000		Table Analyzed	Data 1		Table Analyzed	Data 1		Table Analyzed	Data 1		Table Analyzed	Data 1
	siAGO2 NoDice FHA:DICER WT #4	62500000
	siCtrl NoDice FHA:DICER N1 #6	5580000		Column D	FHA:DICER WT #4 - siAGO2		Column F	FHA:DICER N1 #6 - siAGO2		Column H	FHA:DICER N3 #2,13 - siAGO2		Column B	FHA:ctrl #2 - siAGO2
	siAGO2 NoDice FHA:DICER N1 #6	8080000		vs.	vs,		vs.	vs,		vs.	vs,		vs.	vs,
	siCtrl NoDice FHA:DICER N3 #2.13	7750000		Column C	FHA:DICER WT #4 - siCtrl		Column E	FHA:DICER N1 #6 - siCtrl		Column G	FHA:DICER N3 #2,13 - siCtrl		Column A	FHA:ctrl #2 - siCtrl
	siAGO2 NoDice FHA:DICER N3 #2.13	11600000
	siCtrl NoDice FHA:ctrl #2	21700000		Unpaired t test			Unpaired t test			Unpaired t test			Unpaired t test
	siAGO2 NoDice FHA:ctrl #2	60000000		P value	0.436		P value	0.0838		P value	0.1872		P value	0.3948
				P value summary	ns		P value summary	ns		P value summary	ns		P value summary	ns
				Significantly different (P < 0.05)?	No		Significantly different (P < 0.05)?	No		Significantly different (P < 0.05)?	No		Significantly different (P < 0.05)?	No
Rep#2	Sample	PFU/ml		One- or two-tailed P value?	Two-tailed		One- or two-tailed P value?	Two-tailed		One- or two-tailed P value?	Two-tailed		One- or two-tailed P value?	Two-tailed
	siCtrl NoDice FHA:DICER WT #4	1.50417e+08		t, df	t=0,8646, df=4		t, df	t=2,291, df=4		t, df	t=1,589, df=4		t, df	t=0,9525, df=4
	siAGO2 NoDice FHA:DICER WT #4	8.16667e+07
	siCtrl NoDice FHA:DICER N1 #6	2.11111e+06		How big is the difference?			How big is the difference?			How big is the difference?			How big is the difference?
	siAGO2 NoDice FHA:DICER N1 #6	5.83333e+06		Mean of column C	105000000		Mean of column E	3450000		Mean of column G	5210000		Mean of column A	60800000
	siCtrl NoDice FHA:DICER N3 #2.13	4625000		Mean of column D	80300000		Mean of column F	6510000		Mean of column H	8480000		Mean of column B	89000000
	siAGO2 NoDice FHA:DICER N3 #2.13	6.58333e+06		Difference between means (D - C) ± SEM	-24700000 ± 28566626		Difference between means (F - E) ± SEM	3060000 ± 1335738		Difference between means (H - G) ± SEM	3270000 ± 2057620		Difference between means (B - A) ± SEM	28200000 ± 29607094
	siCtrl NoDice FHA:ctrl #2	1.09167e+08		95% confidence interval	-104013668 to 54613668		95% confidence interval	-648603 to 6768603		95% confidence interval	-2442869 to 8982869		95% confidence interval	-54002471 to 110402471
	siAGO2 NoDice FHA:ctrl #2	9.95833e+07		R squared (eta squared)	0.1575		R squared (eta squared)	0.5675		R squared (eta squared)	0.387		R squared (eta squared)	0.1849
				F test to compare variances			F test to compare variances			F test to compare variances			F test to compare variances
Rep#3	Sample	PFU/ml		F, DFn, Dfd	7,343, 2, 2		F, DFn, Dfd	1,888, 2, 2		F, DFn, Dfd	1,393, 2, 2		F, DFn, Dfd	3,057, 2, 2
	siCtrl NoDice FHA:DICER WT #4	1.075e+08		P value	0.2397		P value	0.6925		P value	0.8356		P value	0.493
	siAGO2 NoDice FHA:DICER WT #4	9.66667e+07		P value summary	ns		P value summary	ns		P value summary	ns		P value summary	ns
	siCtrl NoDice FHA:DICER N1 #6	2.66667e+06		Significantly different (P < 0.05)?	No		Significantly different (P < 0.05)?	No		Significantly different (P < 0.05)?	No		Significantly different (P < 0.05)?	No
	siAGO2 NoDice FHA:DICER N1 #6	5625000
	siCtrl NoDice FHA:DICER N3 #2.13	3250000		Data analyzed			Data analyzed			Data analyzed			Data analyzed
	siAGO2 NoDice FHA:DICER N3 #2.13	7250000		Sample size, column C	3		Sample size, column E	3		Sample size, column G	3		Sample size, column A	3
	siCtrl NoDice FHA:ctrl #2	5.16667e+07		Sample size, column D	3		Sample size, column F	3		Sample size, column H	3		Sample size, column B	3
	siAGO2 NoDice FHA:ctrl #2	107500000

### Sheet: data Figure 8
Measurements					ANOVA summary							Multiple comparisons
	Sample	PFU/ml	FC		Table Analyzed	Data 1						Number of families	1
Rep#1	HEK293T	52500000	1		Data sets analyzed	A-E						Number of comparisons per family	4
	NoDice∆PKR FHA:ctrl	1.37083e+08	2.61111									Alpha	0.05
	NoDice∆PKR FHA:DICER WT #2	3.91667e+07	0.746032		ANOVA summary
	NoDice∆PKR FHA:DICER N1 #6	7.45833e+07	1.42063		F	2.481						Bonferroni's multiple comparisons test	Mean Diff.	95.00% CI of diff.	Significant?	Summary	Adjusted P Value	A-?
	NoDice∆PKR FHA:DICER N3 #8	103750000	1.97619		P value	0.1112						HEK293T vs. FHA:ctrl	-130700000	-292074968 to 30674968	No	ns	0.1345	B	FHA:ctrl
					P value summary	ns						HEK293T vs. FHA:DICER WT #2	13100000	-148274968 to 174474968	No	ns	>0.9999	C	FHA:DICER WT #2
Rep#2	Sample	PFU/ml	FC		Significant diff. among means (P < 0.05)?	No						HEK293T vs. FHA:DICER N1 #6	-4800000	-166174968 to 156574968	No	ns	>0.9999	D	FHA:DICER N1 #6
	HEK293T	56300000	1		R square	0.4981						HEK293T vs. FHA:DICER N3 #8	-6500000	-167874968 to 154874968	No	ns	>0.9999	E	FHA:DICER N3 #8
	NoDice∆PKR FHA:ctrl	84600000	1.5
	NoDice∆PKR FHA:DICER WT #2	40000000	0.71		Brown-Forsythe test							Test details	Mean 1	Mean 2	Mean Diff.	SE of diff.	n1	n2	t	DF
	NoDice∆PKR FHA:DICER N1 #6	67500000	1.2		F (DFn, DFd)							HEK293T vs. FHA:ctrl	60300000	191000000	-130700000	53114563	3	3	2.461	10
	NoDice∆PKR FHA:DICER N3 #8	50000000	0.89		P value							HEK293T vs. FHA:DICER WT #2	60300000	47200000	13100000	53114563	3	3	0.2466	10
					P value summary							HEK293T vs. FHA:DICER N1 #6	60300000	65100000	-4800000	53114563	3	3	0.09037	10
Rep#3	Sample	PFU/ml	FC		Are SDs significantly different (P < 0.05)?							HEK293T vs. FHA:DICER N3 #8	60300000	66800000	-6500000	53114563	3	3	0.1224	10
	HEK293T	7.20833e+07	1
	NoDice∆PKR FHA:ctrl	3.5e+08	4.85549		Bartlett's test
	NoDice∆PKR FHA:DICER WT #2	6.25e+07	0.867052		Bartlett's statistic (corrected)
	NoDice∆PKR FHA:DICER N1 #6	5.33333e+07	0.739884		P value
	NoDice∆PKR FHA:DICER N3 #8	4.66667e+07	0.647399		P value summary
					Are SDs significantly different (P < 0.05)?
					ANOVA table	SS	DF	MS	F (DFn, DFd)	P value
					Treatment (between columns)	4.199e+16	4	1.05e+16	F (4, 10) = 2,481	P=0,1112
					Residual (within columns)	4.232e+16	10	4232000000000000
					Total	8.431e+16	14
					Data summary
					Number of treatments (columns)	5
					Number of values (total)	15
